# FILER: large-scale, harmonized FunctIonaL gEnomics Repository

**DOI:** 10.1101/2021.01.22.427681

**Authors:** Pavel P. Kuksa, Prabhakaran Gangadharan, Zivadin Katanic, Lauren Kleidermacher, Alexandre Amlie-Wolf, Chien-Yueh Lee, Liming Qu, Emily Greenfest-Allen, Otto Valladares, Yuk Yee Leung, Li-San Wang

## Abstract

**Motivation:** Querying massive collections of functional genomic and annotation data, linking and summarizing the query results across data sources and data types are important steps in high-throughput genomic and genetic analytical workflows. However, accomplishing these steps is difficult because of the heterogeneity and breadth of data sources, experimental assays, biological conditions (e.g., tissues, cell types), data types, and file formats.

**Results:** FunctIonaL gEnomics Repository (FILER) is a large-scale, harmonized functional genomics data catalog uniquely providing: 1) streamlined access to >50,000 harmonized, annotated functional genomic and annotation datasets across >20 integrated data sources, >1,100 biological conditions/tissues/cell types, and >20 experimental assays; 2) a scalable, indexing-based genomic querying interface; 3) ability for users to analyze and annotate their own experimental data against reference datasets. This rich resource spans >17 Billion genomic records for both GRCh37/hg19 and GRCh38/hg38 genome builds. FILER scales well with the experimental (query) data size and the number of reference datasets and data sources. When evaluated on large-scale analysis tasks, FILER demonstrated great efficiency as the observed running time for querying 1000x more genomic intervals (10^6^ vs. 10^3^) against all 7×10^9^ hg19 FILER records increased sub-linearly by only a factor of 15x. Together, these features facilitate reproducible research and streamline querying, integrating, and utilizing large-scale functional genomics and annotation data.

**Availability and implementation:** FILER can be 1) freely accessed at https://lisanwanglab.org/FILER, 2) deployed on cloud or local servers (https://bitbucket.org/wanglab-upenn/FILER), and 3) integrated with other pipelines using provided scripts.
