## Supplementary Table S4. FILER metadata schema description for "FILER: large-scale, harmonized FunctIonaL gEnomics Repository"

### Sheet: FILER_metadata_description
Field number	Field name	Description of the field	How this information was obtained	Example
1	Identifier	FILER file Identification number	Generated	NGEN034536
2	Data Source	Original data source name	Extracted	ENCODE
3	File name	Name of the data file	Extracted	ENCFF891VME.bed.gz
4	Number of intervals	Number of records (genomic intervals) in the data file	Generated	78168
5	bp covered	Coverage (the total number of base pairs covered by the genomic intervals in the dataset)	Generated	73858133
6	Output type	Type of information provided in the dataset	Extracted/Inferred	stable peaks
7	Genome build	Genome build (hg19, hg38, hg38-lifted)	Extracted/Inferred	hg38
8	cell type	Original cell type name as provided in the original data source metadata	Extracted	layer of hippocampus
9	Biosample type	Type of biosample (tissue, primary cell, cell line, etc)	Extracted/Inferred	tissue
10	Biosamples term id	Ontology term for the biosample (if available)	Extracted	UBERON:0002305
11	Tissue category	Assigned tissue category based on the original cell/tissue type	Generated	Brain
12	ENCODE Experiment id	Experiment ID for ENCODE datasets	Extracted	ENCSR912TVO
13	Biological replicate(s)	Biological replicate information	Extracted	1
14	Technical replicate	Technical replicate information	Extracted	Not reported
15	Antibody	Experimental target (antibody) name	Extracted	H3K27ac-human
16	Assay	Experimental assay name	Extracted	ChIP-seq
17	File format	Format of the file (bed3, narrowPeak, etc)	Generated	bed narrowPeak
18	File size	Size of the file (in bytes)	Generated	1740483
19	filepath	Folder (path) where the file is stored	Generated	Annotationtracks/ENCODE/data/ChIP-seq/narrowpeak/hg38/6
20	Downloaded date	Date the original file was downloaded from data source	Extracted	2020-06-10
21	Release date	Release date for the data according to the data source	Extracted	2013-07-31
22	Date added to FILER	Date the processed file was added to FILER	Generated	2020-07-15
23	Processed File Download URL	URL for the processed FILER file	Generated	https://tf.lisanwanglab.org/GADB/Annotationtracks/ENCODE/data/ChIP-seq/narrowpeak/hg38/6/ENCFF891VME.bed.gz
24	Processed file md5	MD5 check sum for the processed FILER file	Generated	01fd74f10cdd55bc5fe4a38eca817e4c
25	wget command	wget command for downloading the processed FILER file into FILER directory structure	Generated	wget https://tf.lisanwanglab.org/GADB/Annotationtracks/ENCODE/data/ChIP-seq/narrowpeak/hg38/6/ENCFF891VME.bed.gz -P GADB/Annotationtracks/ENCODE/data/ChIP-seq/narrowpeak/hg38/6/
26	tabix_index Download	wget command for downloading the tabix index into FILER directory structure	Generated	wget https://tf.lisanwanglab.org/GADB/Annotationtracks/ENCODE/data/ChIP-seq/narrowpeak/hg38/6/ENCFF891VME.bed.gz.tbi -P GADB/Annotationtracks/ENCODE/data/ChIP-seq/narrowpeak/hg38/6/
27	Link out URL	URL for the original data source	Extracted	https://www.encodeproject.org
28	Raw File URL	Original (raw) file download URL from the original data source	Extracted	https://www.encodeproject.org/files/ENCFF891VME/@@download/ENCFF891VME.bigBed
29	Raw file download	wget command for downloading the original (raw) file	Generated	wget https://tf.lisanwanglab.org/GADB/Annotationtracks/Downloads/ENCODE/ENCFF891VME.bigBed -P GADB/Annotationtracks/Downloads/ENCODE/
30	Raw file md5	MD5 check sum for the original (raw) file	Generated	4295631bb85571ab581f4ffb1776d3a1
31	Data Category	Assigned data category	Generated	Called peaks
32	Biological data class	Assigned biological data class based on assay, experimental target and other information	Generated	ChIP-seq H3K27ac-histone-mark stable peaks
