## Supplementary Table S5. Schema matching for integrated data sources for "FILER: large-scale, harmonized FunctIonaL gEnomics Repository"

### Sheet: metadata_schema_matching
Data Source	Identifier	Output type	cell type	Biosample type	Biosamples term id	Antibody	Assay
ENCODE	NGEN000001	Derived from ENCODE metadata 'Output type'	Derived from ENCODE metadata 'Biosample term name'	Derived from ENCODE metadata 'Biosample type'	Derived from ENCODE metadata 'Biosamples term id'	Derived from ENCODE metadata 'Experiment Target'	Derived from ENCODE metadata 'Assay'
DASHR2	NGDS000001	Annotated peaks & Unannotated peaks	Obtained from Supplementary table column 'Description'	Obtained from Supplementary table column 'Biosample type'	Not applicable	Not applicable	DASHR data - Small RNA-Seq, ENCODE data - Short total RNA-Seq
FANTOM5	NGFA000001	Obtained from README(00_readme.txt), For Enhancer data - Enhancer peaks	Obtained from column '[sample_name]' from individual README(inside every sub-folder). For enhancer data, obtained from the file name	Derived from the folder name (e.g., human.cell_line.CAGEScan), Enhancer data - Cell & Tissue	Not applicable	Not applicable	Derived from the folder name(human.cell_line.CAGEScan)
ROADMAP	NGRM000001	Peaks for unconsolidated data, ChromHMM for consolidated data	Derived from the original file name	Used cell type to lookup 'Standardized Epigenome name' column from 'Consolidated_EpigenomeIDs_summary' and get the biosample type from column 'TYPE' - ROADMAP metadata table	Not applicable	ROADMAP metadata - Unconsolidated_Release9_QC For unconsolidated data use 'MARK' column from meta table (or derive from filename). For consolidate data use 'Consolidated'.	ROADMAP metadata - Unconsolidated_Release9_QC For unconsolidated data, determine Assay based on a lookup in the 'Mark' column: set Assay as 'DNase-seq' if mark is reported as ChromatinAccessibility and set as 'ChIP-seq' otherwise.
GTEx	NGGT000001	eQTL_significant_associations, eQTL_all_associations, sQTL_significant_associations, sQTL_all_associations	Derived from the original file name	Tissue	Derived from Tissue Sampleing Site (Anatomogram) https://www.gtexportal.org/home/samplingSitePage	Not applicable	eQTL, sQTL
HOMER	NGHM000001	Homer known motifs	Not applicable	Not applicable	Not applicable	Not applicable	Homer known motif
FactorBook	NGFB000001	Peaks	Across cells	Cell line	Not applicable	Consolidated	ChIP-seq
TargetScan	NGTS000001	microRNA Targets	Not applicable	Not applicable	Not applicable	Not applicable	TargetScan
NOTE1: For each of the FILER metadata fields (row 1) and each data source (column A), indicated is the source of information used to derive the metadata field from the data/metadata provided in the original data source.
NOTE2: The original metadata for each data source is referenced in 'metadata_sources' tab

### Sheet: metadata_sources
Data source	Raw metadat URL	Raw metadata URL in FILER
Roadmap	https://docs.google.com/spreadsheets/d/1yikGx4MsO9Ei36b64yOy9Vb6oPC5IBGlFbYEt-N6gOM/edit#gid=15	https://tf.lisanwanglab.org/GADB/Annotationtracks/Downloads/raw_metadata/Roadmap.metadata.qc.jul2013.xlsx
FANTOM5	http://fantom.gsc.riken.jp/5/datafiles/latest/basic/00_readme.txt	https://tf.lisanwanglab.org/GADB/Annotationtracks/Downloads/raw_metadata/00_readme.txt
	http://fantom.gsc.riken.jp/5/datafiles/latest/basic/human.cell_line.CAGEScan/00_human.cell_line.CAGEScan.hg19.assay_sdrf.txt	https://tf.lisanwanglab.org/GADB/Annotationtracks/Downloads/raw_metadata/00_human.cell_line.CAGEScan.hg19.assay_sdrf.txt
	http://fantom.gsc.riken.jp/5/datafiles/latest/basic/human.cell_line.LQhCAGE/00_human.cell_line.LQhCAGE.hg19.assay_sdrf.txt	https://tf.lisanwanglab.org/GADB/Annotationtracks/Downloads/raw_metadata/00_human.cell_line.LQhCAGE.hg19.assay_sdrf.txt
	http://fantom.gsc.riken.jp/5/datafiles/latest/basic/human.cell_line.hCAGE/00_human.cell_line.hCAGE.hg19.assay_sdrf.txt	https://tf.lisanwanglab.org/GADB/Annotationtracks/Downloads/raw_metadata/00_human.cell_line.hCAGE.hg19.assay_sdrf.txt
	http://fantom.gsc.riken.jp/5/datafiles/latest/basic/human.fractionation.hCAGE/00_human.fractionation.hCAGE.hg19.assay_sdrf.txt	https://tf.lisanwanglab.org/GADB/Annotationtracks/Downloads/raw_metadata/00_human.fractionation.hCAGE.hg19.assay_sdrf.txt
	http://fantom.gsc.riken.jp/5/datafiles/latest/basic/human.primary_cell.LQhCAGE/00_human.primary_cell.LQhCAGE.hg19.assay_sdrf.txt	https://tf.lisanwanglab.org/GADB/Annotationtracks/Downloads/raw_metadata/00_human.primary_cell.LQhCAGE.hg19.assay_sdrf.txt
	http://fantom.gsc.riken.jp/5/datafiles/latest/basic/human.primary_cell.hCAGE/00_human.primary_cell.hCAGE.hg19.assay_sdrf.txt	https://tf.lisanwanglab.org/GADB/Annotationtracks/Downloads/raw_metadata/00_human.primary_cell.hCAGE.hg19.assay_sdrf.txt
	http://fantom.gsc.riken.jp/5/datafiles/latest/basic/human.timecourse.hCAGE/00_human.timecourse.hCAGE.hg19.assay_sdrf.txt	https://tf.lisanwanglab.org/GADB/Annotationtracks/Downloads/raw_metadata/00_human.timecourse.hCAGE.hg19.assay_sdrf.txt
	http://fantom.gsc.riken.jp/5/datafiles/latest/basic/human.tissue.hCAGE/00_human.tissue.hCAGE.hg19.assay_sdrf.txt	https://tf.lisanwanglab.org/GADB/Annotationtracks/Downloads/raw_metadata/00_human.tissue.hCAGE.hg19.assay_sdrf.txt
	http://fantom.gsc.riken.jp/5/datafiles/latest/basic/human.timecourse.LQhCAGE/00_human.timecourse.LQhCAGE.hg19.assay_sdrf.txt	https://tf.lisanwanglab.org/GADB/Annotationtracks/Downloads/raw_metadata/00_human.timecourse.LQhCAGE.hg19.assay_sdrf.txt
	http://fantom.gsc.riken.jp/5/datafiles/latest/basic/human.primary_cell.CAGEScan/00_human.primary_cell.CAGEScan.hg19.assay_sdrf.txt	https://tf.lisanwanglab.org/GADB/Annotationtracks/Downloads/raw_metadata/00_human.primary_cell.CAGEScan.hg19.assay_sdrf.txt
	http://fantom.gsc.riken.jp/5/datafiles/latest/basic/human.tissue.CAGEScan/00_human.tissue.CAGEScan.hg19.assay_sdrf.txt	https://tf.lisanwanglab.org/GADB/Annotationtracks/Downloads/raw_metadata/00_human.tissue.CAGEScan.hg19.assay_sdrf.txt
Dashr2	http://dashr2.lisanwanglab.org/downloads/samples_list_DASHR1_GEO.xlsx	https://tf.lisanwanglab.org/GADB/Annotationtracks/Downloads/raw_metadata/samples_list_DASHR1_GEO.xlsx
	http://dashr2.lisanwanglab.org/downloads/samples_list_DASHR2_GEO.xlsx	https://tf.lisanwanglab.org/GADB/Annotationtracks/Downloads/raw_metadata/samples_list_DASHR2_GEO.xlsx
	http://dashr2.lisanwanglab.org/downloads/samples_list_ENCODE_GEO.xlsx	https://tf.lisanwanglab.org/GADB/Annotationtracks/Downloads/raw_metadata/samples_list_ENCODE_GEO.xlsx
	http://dashr2.lisanwanglab.org/downloads/samples_list_ENCODE_dataportal.xlsx	https://tf.lisanwanglab.org/GADB/Annotationtracks/Downloads/raw_metadata/samples_list_ENCODE_dataportal.xlsx
ENCODE	https://www.encodeproject.org/matrix/?type=Experiment&status=released	https://tf.lisanwanglab.org/GADB/Annotationtracks/Downloads/raw_metadata/ENCODE_batch1_metadata_2018.tsv
	https://www.encodeproject.org/matrix/?type=Experiment&status=released	https://tf.lisanwanglab.org/GADB/Annotationtracks/Downloads/raw_metadata/ENCODE_batch2_metadata_2020.tsv
